# Interdependence of a microtubule polymerase and a motor protein in establishment of kinetochore end-on attachments

**DOI:** 10.1101/2023.06.08.544255

**Authors:** Julia R. Torvi, Jonathan Wong, David G. Drubin, Georjana Barnes

## Abstract

Faithful segregation of chromosomes into daughter cells during mitosis requires formation of attachments between kinetochores and mitotic spindle microtubules. Chromosome alignment on the mitotic spindle, also referred to as congression, is facilitated by translocation of side-bound chromosomes along the microtubule surface, which allows the establishment of end-on attachment of kinetochores to microtubule plus ends. Spatial and temporal constraints hinder observation of these events in live cells. Therefore, we used our previously developed reconstitution assay to observe dynamics of kinetochores, the yeast kinesin-8, Kip3, and the microtubule polymerase, Stu2, in lysates prepared from metaphase-arrested budding yeast, *Saccharomyces cerevisiae*. Using total internal reflection fluorescence (TIRF) microscopy to observe kinetochore translocation on the lateral microtubule surface toward the microtubule plus end, motility was shown to be dependent on both Kip3, as we reported previously, and Stu2. These proteins were shown to have distinct dynamics on the microtubule. Kip3 is highly processive and moves faster than the kinetochore. Stu2 tracks both growing and shrinking microtubule ends but also colocalizes with moving lattice-bound kinetochores. In cells, we observed that both Kip3 and Stu2 are important for establishing chromosome biorientation, Moreover, when both proteins are absent, biorientation is completely defective. All cells lacking both Kip3 and Stu2 had declustered kinetochores and about half also had at least one unattached kinetochore. Our evidence argues that despite differences in their dynamics, Kip3 and Stu2 share roles in chromosome congression to facilitate proper kinetochore-microtubule attachment.
