## Supplemental Table 1 for "Interdependence of a microtubule polymerase and a motor protein in establishment of kinetochore end-on attachments"

### Sheet: Strain Table
Supplement Table 1
Strain Number	Genotype
DDY 5818	MATa, cdc23-1, SPC105-3x flexible linker-yoEGFP::KanMX, TUB1::PHIS3-mRuby2-TUB1::HPH, his3-∆200, leu2-3,112, lys2-801(am), ura3-52
DDY 5820	MATa, cdc23-1, SPC105-3x flexible linker-yoEGFP::KanMX, kip3∆::HIS3MX6, TUB1::PHIS3-mRuby2-TUB1::HPH, his3-∆200, leu2-3,112, lys2-801(am), ura3-52
JWY580	MATalpha, cdc23-1, STU2-3V5-AID::CaURA3, SPC105-3x flexible linker-yoEGFP::KanMX, TUB1::PHIS3-mRuby2-TUB1::HPH, OsTIR1::LEU2, his3-∆200, leu2-3,112, lys2-801(am), ura3-52
JWY582	MATalpha, cdc23-1, STU2-3V5-AID::CaURA3, SPC105-3x flexible linker-yoEGFP::KanMX, KIP3∆::HIS3MX6, TUB1::PHIS3-mRuby2-TUB1::HPH, OsTIR1::LEU2, his3-∆200, leu2-3,112, lys2-801(am), ura3-52
ZZY151.1	MATalpha, cdc23-1, Kip3-EGFP:KanMX, mRUBY2-TUB1::HYG, his3∆200, lys2-801 am, ura3-52, leu2-3,112
ZZY115.1	MATa, cdc23-1, Stu2-EGFP:KanMX, mRUBY2-TUB1::HYG, his3∆200, lys2-801 am, ura3-52, leu2-3,112
ZZY165.1	MATalpha, cdc7-1, SPC105-mScarlet-I::LEU2, KIP3-yoEGFP::KanMX, his3-∆200, leu2-3,112, lys2-801, ura3-52
DDY 5831	MATa, cdc23-1, SPC105-mScarlet-I::LEU2, KIP3-yoEGFP::KanMX, ura3-52::PHIS3-HaloTag-TUB1::URA3, his3-∆200, leu2-3,112, lys2-801(am)
ZZY146.1	MATa, cdc15-2, SPC105-mScarlet-I::LEU2, KIP3-yoEGFP::KanMX, ura3-52::PHIS3-HaloTag-TUB1::URA3, his3-∆200, leu2-3,112, lys2-801
ZZY156.1	MATa, cdc7-1, Stu2-EGFP:KanMX, Spc105-mScarlet-I::LEU2, ura3-52::PHIS3-HaloTag-TUB1::URA3,his3-∆200, leu2-3,112, lys2-801
ZZY104.1	MATalpha, cdc23-1, Stu2-EGFP:KanMX, Spc105-mScarlet-I::LEU2, ura3-52::PHIS3-HaloTag-TUB1::URA3, his3-∆200, leu2-3,112, lys2-801
ZZY157.1	MATa, cdc15-2, Stu2-EGFP:KanMX, Spc105-mScarlet-I::LEU2, ura3-52::PHIS3-HaloTag-TUB1::URA3,his3-∆200, leu2-3,112, lys2-801
ZZY135.1	MATa, cdc23-1, KIP3∆::HIS3MX6, Stu2-EGFP:KanMX, Spc105-mScarlet-I::LEU2, ura3-52::PHIS3-HaloTag-TUB1::URA3, lys2-801 am,
JWY575	MATalpha, cdc23-1, STU2-3V5-AID::CaURA3, SPC105-mScarlet-I::LEU2, KIP3-yoEGFP::KanMX, pGPD1-OsTIR1::HIS3, his3-∆200, leu2-3,112, lys2-801(am), ura3-52
ZZY141.1	MATa, cdc23-1, KIP3-NeckChimera-EGFP::KanMX, Spc105-mScarlet-I::LEU2, ura3-52::PHIS3-HaloTag-TUB1::URA3, his3-∆200, leu2-3,112, lys2-801
ZZY137.1	MATalpha, cdc23-1, SPC105-3x flexible linker-yoEGFP::KanMX, KIP3-HaloTag::kanMX6, TUB1::PHIS3-mRuby2-TUB1::HPH, his3-∆200, leu2-3,112, lys2-801, ura3-52
